# Brain aging is faithfully modelled in organotypic brain slices and accelerated by prions

**DOI:** 10.1101/2022.02.06.479288

**Authors:** Yingjun Liu, Assunta Senatore, Silvia Sorce, Mario Nuvolone, Jingjing Guo, Zeynep H. Gümüş, Adriano Aguzzi

## Abstract

Mammalian models are essential for brain aging research. However, the long lifespan and limited amenability to genetic and pharmacological perturbations have hindered the use of mammals for dissecting aging-regulatory molecular networks and discovering new anti-aging interventions. To circumvent these limitations, we developed an ex vivo model system that faithfully mimics the aging process of the mammalian brain using cultured mouse brain slices. Genome-wide gene expression analyses showed that brain slices spontaneously upregulated senescence-associated genes over time and reproduced many of the transcriptional characteristics of aged brains. Treatment with rapamycin, a classical anti-aging compound, largely abolished the time-dependent transcriptional changes in brain slices. Using this model system, we discovered that prions drastically accelerated the development of age-related molecular signatures and the pace of brain aging. We confirmed this finding in mouse models and human victims of Creutzfeldt-Jakob disease. These data establish a novel, eminently tractable mammalian model of brain aging, and uncover a surprising acceleration of brain aging in prion diseases.
