## Supplementary table 2 for "Brain aging is faithfully modelled in organotypic brain slices and accelerated by prions"

### Sheet: Supplementary table 2
gene_name	FDR	logFC
Arid5b	2.21157e-14	0.926939
Mybpc3	6.91903e-11	-1.14042
Zbtb16	6.91903e-11	1.92605
Plin4	6.91903e-11	2.24
C4b	6.65437e-10	1.05752
Sdf2l1	1.25287e-09	1.19905
Adamts18	1.61104e-09	-1.08007
Zbtb40	5.4877e-09	0.797471
Pla2g4e	5.4877e-09	-1.17853
Etnppl	1.36056e-08	0.848452
Hspa1b	2.44114e-08	1.67255
Cd46	2.96934e-08	-0.973192
Fabp7	3.12729e-08	-1.62957
Abca8a	3.17033e-08	1.08151
Manf	1.26774e-07	0.7766
Sipa1l2	2.59346e-07	0.68431
H1f0	2.84328e-07	-0.616298
Pdia4	3.83022e-07	0.754217
Adipor2	6.36517e-07	0.620235
Zkscan2	1.29687e-06	-0.891904
Creld2	1.60229e-06	0.747208
Xdh	1.95047e-06	1.01313
Hyou1	6.04352e-06	0.522141
Sat2	7.53001e-06	-0.73647
Trpv4	1.2433e-05	1.81233
Xbp1	1.2886e-05	0.768337
Grb10	1.77547e-05	0.547607
Hspa1a	1.83113e-05	1.31109
Myh7b	2.00605e-05	-0.81471
Mfsd2a	2.34203e-05	0.72652
Uchl1	2.44305e-05	0.52555
Arhgdig	2.66414e-05	0.964384
Rxra	2.92552e-05	0.663081
Ahnak	3.42321e-05	0.605784
Tsc22d3	4.3206e-05	0.621197
Gjb6	5.42956e-05	0.601242
Pdk4	6.47941e-05	0.934908
Dclre1c	6.47941e-05	-0.645627
Zfp512b	0.000100349	-0.547271
Tfrc	0.000100474	-0.652854
Dkk3	0.000108654	0.684265
Sik3	0.000144071	0.52186
C1qb	0.000183053	0.721446
Cdon	0.000228491	-0.576407
Slc2a1	0.000235285	0.560285
Col27a1	0.000261131	-0.605836
Nr6a1	0.000261131	0.713737
Mpeg1	0.000261244	0.650413
Tinagl1	0.00027304	0.998617
Alg6	0.000278541	-0.662434
Cirbp	0.000284885	-0.698574
Sema4c	0.000363826	-0.59147
Hspb1	0.00036587	0.855374
Mkrn3	0.000377985	-1.02622
Minar1	0.000382298	0.580618
Pax5	0.000382298	2.0932
Zbtb25	0.000382298	-0.621948
Col23a1	0.000382529	-0.62955
Prokr2	0.000465928	2.60775
Drc7	0.00046974	1.88553
Uvssa	0.000522719	-0.584827
C1qc	0.000536891	0.593698
Ifi27	0.000536891	0.745474
Cldn1	0.000591927	3.06445
Pcolce2	0.00065187	0.924644
Etv5	0.000690773	0.589827
Gpx3	0.000690773	1.43884
Rhpn2	0.000727073	0.56714
Map3k6	0.00082587	1.251
Cys1	0.000846596	0.901022
Ddc	0.00086146	1.25921
Myo5b	0.00086146	1.32855
Lmx1b	0.000864473	2.31712
Prelp	0.000864473	0.729656
Mafg	0.00091661	0.533453
P4ha1	0.0010047	0.524383
Ass1	0.00106593	0.600545
Mmp17	0.00106593	0.518708
Casp3	0.00117095	-0.555733
Vwf	0.00118001	0.579473
Folr1	0.00120887	4.7404
Vipr2	0.00120887	0.652109
Dnase1l2	0.00120887	0.959171
Phyhd1	0.00129259	0.517899
Sall3	0.00129259	1.48232
Sncg	0.00137208	1.04
Clec14a	0.00140342	-0.805864
Ezr	0.0014866	0.599142
Micall2	0.00159886	-0.99616
Slc5a5	0.00159886	0.759456
Klf15	0.00170817	0.720317
Sfrp5	0.00173829	1.39141
Rbm14	0.0019479	0.717595
Nrm	0.00205356	-0.842938
Syk	0.00211518	1.23705
Rad54l	0.00216193	-0.863709
Nxpe4	0.002171	-0.564608
Chaf1a	0.00235704	-0.790036
2700081O15Rik	0.00235704	-0.505046
Lyz2	0.00235704	0.687779
Rasal1	0.00236606	-0.847361
Ccdc184	0.00238641	0.525507
Hsf4	0.00242716	0.702435
Zmynd10	0.00264734	1.05162
Avil	0.0030304	1.1155
Zc3hav1	0.00333834	0.547782
Laptm5	0.00354828	0.605324
Thbd	0.0035868	0.721024
Npas4	0.00385039	0.952242
Col8a2	0.00412118	1.5622
Igsf10	0.00412118	-0.665284
Nrg4	0.00454031	-1.14863
1700109H08Rik	0.00460613	-0.542629
Baiap2l1	0.00460613	1.96535
Cldn2	0.0047595	2.56795
Mertk	0.00497569	0.599358
Fmo2	0.00507803	1.84974
Shisal1	0.00508815	0.511625
Notch4	0.00516234	0.758632
Slc24a4	0.00520149	0.780071
D130043K22Rik	0.00521377	0.517017
Cobl	0.00534329	0.861333
Eomes	0.00535143	0.902224
Acan	0.00535143	0.874037
Cab39l	0.00535143	0.535663
Crybg3	0.0055124	0.504522
Ace	0.00577103	0.90481
Inmt	0.00580316	1.75715
Dlk1	0.00600289	2.58119
Resp18	0.00627598	0.740519
Calml4	0.00629323	1.85647
Fbln5	0.00629323	0.826883
Sstr3	0.00630787	-0.549407
Cables1	0.00669386	0.596053
Cabp2	0.0076539	-0.9217
Cd82	0.0078052	0.535301
Ikzf1	0.00786246	1.01783
Adamts16	0.007883	-0.608243
Pdia6	0.00793962	0.522848
Cdkn1a	0.00802366	0.569742
Derl3	0.00817623	1.4279
Gpr88	0.00817623	1.47703
Necab2	0.00824316	0.808934
Hspg2	0.00843572	0.547161
Th	0.00855548	0.833264
Atp10a	0.00859993	0.636463
Tgm2	0.00862247	0.620718
Itga10	0.0087333	0.696453
Gpr139	0.0087333	0.877504
Tnfrsf1b	0.00877662	0.871807
Bcl2	0.00880342	0.524889
Nkd2	0.00947863	1.00164
Klf4	0.0102098	0.75709
Dok3	0.0104428	0.733638
Opalin	0.0107256	-0.71263
Accsl	0.0108773	-1.3993
Dsc2	0.010885	-1.79108
Hif3a	0.0108928	0.932063
Fam76b	0.0110874	-0.566075
Csf3r	0.0120046	0.891089
Col20a1	0.0122454	-0.514433
Eps8l1	0.0125337	-0.630522
Mms22l	0.012958	-1.21625
Slc6a11	0.0132633	0.636835
Pkn3	0.0134741	1.02143
Sebox	0.0140617	-0.717224
Acr	0.0141084	-1.1157
Slc17a9	0.014409	-1.3151
Stat6	0.014409	0.529503
Stra6	0.0144587	0.833981
Map3k19	0.0147021	0.83178
P4ha2	0.015508	0.562387
Dclre1a	0.0155542	-0.522039
Ttr	0.015577	5.50463
Prss53	0.0160762	0.676742
Nphp4	0.0171751	0.662137
Papln	0.0173909	1.29933
Fam81a	0.0174536	0.532775
Gbp4	0.0176498	-0.711453
Ccdc9b	0.0180471	-0.523558
Kl	0.0182143	3.45641
Fkbp5	0.0189181	0.580955
Vmn2r1	0.0190006	-0.963767
Cd163	0.01907	1.04886
Irgm1	0.01907	0.616203
Tipin	0.0191669	-0.503735
Crtac1	0.0195477	0.695764
Tmem72	0.0195575	4.7195
Col8a1	0.0197791	1.53328
Emilin2	0.0197791	0.59598
Misp	0.0198728	1.38184
Stk32a	0.0198728	0.547657
Pglyrp1	0.0200769	0.71068
Itgb2	0.0204358	0.760514
Sema3b	0.0208898	1.28794
1700007K13Rik	0.0211599	1.20303
Bora	0.021178	-0.605712
Ccdc14	0.021178	-0.580042
Rin3	0.0213914	0.807612
Them4	0.0220377	-0.507692
F5	0.0220377	3.78273
Hkdc1	0.022207	-1.29971
Chrna4	0.0226315	0.673304
Ccdc18	0.0231549	-0.900678
Lgals3bp	0.0237326	0.672942
Pstpip2	0.0237956	0.551817
Zfp810	0.0249017	-0.563719
Trpc5	0.0249017	0.564597
Sycp1	0.0251986	-0.554057
Bach2	0.0252625	0.533602
Npr3	0.025825	1.45907
Hps4	0.0265311	0.562196
Casp7	0.027803	-0.851111
Tm6sf2	0.027803	0.855713
C1qa	0.0288867	0.509523
Six4	0.028995	0.707057
Mks1	0.0290245	-0.611927
Celf6	0.0291775	0.522799
Nr4a1	0.0292405	0.738985
Ifit1	0.0292405	0.990025
Mrgpre	0.0303602	0.659104
Prr15	0.0321589	-1.00284
Tent5c	0.0323043	0.935999
Tmem119	0.0323043	0.651241
Ston1	0.0323043	0.695455
Fzd4	0.0323043	0.51812
Prlr	0.0329837	1.94405
Slc37a2	0.0330198	0.839168
Ntf3	0.0331576	-0.706101
Nos3	0.0337661	0.56907
Ltc4s	0.0338254	1.34224
Slc11a1	0.0338254	1.03552
Wdr86	0.0338254	2.06066
Mest	0.0341345	0.545984
Lrfn2	0.0342853	0.981817
Sult1a1	0.0345804	0.717782
Mslnl	0.0353601	1.03186
Slc30a3	0.0354658	0.843085
Entpd3	0.0372062	0.746637
Spry4	0.0374204	0.703749
Tldc2	0.0375544	-0.74994
Tnni1	0.0390046	-0.741095
St3gal1	0.0392429	0.525432
Myh7	0.0398482	1.50548
Sgk1	0.0404123	0.569782
Gm4787	0.0405472	0.93453
Polq	0.0405657	-0.710119
Lbp	0.0407372	1.12878
Mc5r	0.0407372	-0.782146
Tmprss5	0.0438083	-0.847237
Car12	0.0438083	2.73639
Cdkl4	0.0439989	1.14423
Tnc	0.0439989	-0.502685
Rsad2	0.0441761	0.903886
Sgk2	0.0444376	-1.04618
Sox18	0.0450529	0.608862
Gjb2	0.0454397	0.616997
Creg2	0.0457038	0.644094
Gm1141	0.0459941	1.03052
Cyp1b1	0.0468083	0.673988
Havcr2	0.04684	1.02011
Arl4d	0.04684	0.625621
Slc4a5	0.0469515	2.53198
Tnfrsf25	0.0475794	1.21114
Lsr	0.0484502	0.550542
