## Supplementary table 3 for "Brain aging is faithfully modelled in organotypic brain slices and accelerated by prions"

### Sheet: Supplementary table 3
ID	Term_Description
mmu00220	Arginine biosynthesis
mmu04010	MAPK signaling pathway
mmu04012	ErbB signaling pathway
mmu04015	Rap1 signaling pathway
mmu04066	HIF-1 signaling pathway
mmu04068	FoxO signaling pathway
mmu04071	Sphingolipid signaling pathway
mmu04115	p53 signaling pathway
mmu04141	Protein processing in endoplasmic reticulum
mmu04210	Apoptosis
mmu04510	Focal adhesion
mmu04512	ECM-receptor interaction
mmu04611	Platelet activation
mmu04612	Antigen processing and presentation
mmu04630	JAK-STAT signaling pathway
mmu04650	Natural killer cell mediated cytotoxicity
mmu04810	Regulation of actin cytoskeleton
mmu04915	Estrogen signaling pathway
mmu04928	Parathyroid hormone synthesis, secretion and action
mmu04933	AGE-RAGE signaling pathway in diabetic complications
mmu04960	Aldosterone-regulated sodium reabsorption
mmu04974	Protein digestion and absorption
mmu05020	Prion disease
mmu05133	Pertussis
mmu05142	Chagas disease
mmu05145	Toxoplasmosis
mmu05160	Hepatitis C
mmu05161	Hepatitis B
mmu05162	Measles
mmu05167	Kaposi sarcoma-associated herpesvirus infection
mmu05169	Epstein-Barr virus infection
mmu05203	Viral carcinogenesis
mmu05205	Proteoglycans in cancer
mmu05210	Colorectal cancer
mmu05215	Prostate cancer
mmu05219	Bladder cancer
mmu05222	Small cell lung cancer
mmu05226	Gastric cancer
mmu05410	Hypertrophic cardiomyopathy
mmu05414	Dilated cardiomyopathy
mmu05418	Fluid shear stress and atherosclerosis
