## Supplementary table 4 for "Brain aging is faithfully modelled in organotypic brain slices and accelerated by prions"

### Sheet: Supplementary table 4
predictors
Gabrg2
Garnl3
Gabra1
Dner
Pcdha1
Pcdha3
Pcdha5
Mybpc3
Pcdha12
Cnnm1
Rims4
Elavl4
Kcnab1
Nsg1
Tmem150c
Gabbr2
Cacng2
Pde4a
Mllt11
Rec8
Itgb4
Atp2a3
Sema4g
Cnr1
Crmp1
Kcng4
Ifitm3
Plekhd1
Prkcg
Zfyve28
Zfp385c
Shc2
Ifi27l2a
Stac
Iltifb
Arhgef33
Fam155a
Pnck
Cacna2d2
Gabbr1
Fam78b
Ifi27
Thbs3
Map3k12
Cdk16
Camk2a
Arhgef15
Alpk2
Mapk13
Rassf6
Rfx4
Esrrb
Nlgn3
Zfp57
Nrk
Plekha4
Cryab
Vdr
Wnt4
Mmp3
Ptges
Adamts5
Glipr2
Fbxo27
Cav2
Slc9a3
Socs2
Nedd9
P4ha3
Orai2
Tmem221
Anxa5
Sbk1
Pdlim5
Sema5b
Lgr6
Cntf
Rnf135
Rasl11b
Inpp5a
Srgn
Fas
Pfkp
Vtn
Ccdc190
Far2
Ank
Slco2a1
Cdh1
Igsf3
Plscr4
Rnf19b
Ppp2r5a
Adamts1
Ppp2r2c
Tdrd7
Sdc2
Rhpn2
C4b
B3gat1
Rgs5
Cnn3
Pxdc1
Slamf9
Shtn1
Ppp2r2b
Nmi
Mia
Il15ra
Efna1
Araf
Hpcal4
Icosl
Shisa7
Oma1
Vwa5a
Rimkla
Gsto1
Adgrg6
Yap1
Efhd1
Hunk
Lancl1
Mycn
Pros1
Rgs9
Dbndd1
Stard13
Kirrel3
Cyth3
Vwf
Igsf1
Stk32a
Mtss1
Phkg1
Inpp5e
Itga2b
Ankrd24
Prdx6
Nxph1
Tmem47
Lbh
Pdk4
Homer3
Samhd1
Tmem43
Nek6
Tmem169
Smad9
Slc12a8
Lsm10
`H2-T10`
Ak3
Chmp1b
Ugp2
Plekha2
Prkar2b
Doc2b
Slc15a4
Col2a1
Tnfsf13b
Rasa4
Etnppl
Lats2
Rgl1
Sulf2
Skap2
Dap
Slc14a1
Pkp2
Slc7a4
Suox
Spg20
`3110082I17Rik`
Tcfl5
Rhoq
Lpin1
Ehd3
Nadk2
Ggta1
Rhbdd1
Dusp15
Trib2
Mkx
Serhl
Dkk3
Zfp658
Rpa1
Dars
Epor
`4931406C07Rik`
Odc1
Tmem243
Ptgr2
Txnip
Zfp346
Cxcl5
St6gal1
Rprm
Abcc4
Pstpip1
Aass
Sugct
Sesn1
Ccdc157
Fbxo25
Galm
Nectin4
Gprc5b
Etfbkmt
Slc16a2
Rad9b
Dusp18
Gbe1
Ifngr2
Sord
Mtbp
Vcl
Tcta
Gldc
Zcchc24
Pgm3
Pxk
Atp6ap1l
Acox1
Acadl
Cd93
Nek2
Amt
Asic2
Lysmd4
Rtl6
Shpk
Tnfrsf21
Plscr1
Dync2li1
Wdyhv1
Dusp22
Adora1
Sox11
Prss35
Kcna6
Scel
Cyb5r1
Tlnrd1
Eif4b
Pipox
Efl1
Ccdc71l
Faah
Cyp7b1
Mettl27
Oat
Tpm2
Sec23b
Fut10
Sema4a
Rmdn3
Tmem248
Marcksl1
Egfl7
Vangl1
Gm960
Agbl3
Phc1
Rnf182
Aldh1a1
Stau1
Pdpn
Ttll9
Cpxm1
Dok4
Hadhb
Fgd3
Abca8a
Bloc1s2
`9530077C05Rik`
Gm867
Itgb3bp
A2m
E2f6
Frmd6
Chp1
Cyb5rl
Ap3m2
Flt4
Tmem81
Scn7a
Gckr
Prss23
B9d1
Gpr153
Shc4
Slc45a4
Slc9a9
Fam228a
Clpb
Lrch1
Aldh3a2
Atp6v0e
Suclg2
Pknox2
Slc6a7
Slc25a51
Masp1
Cebpg
Npr1
Map6d1
Col6a1
Sytl4
Gramd1c
Cep112
Lratd1
Dhx32
Rab3gap1
Nup35
Ccdc69
Ccdc30
Ikbip
Gpbp1l1
Tnfsfm13
Hkdc1
